# Harnessing DSB repair to promote efficient homology-dependent and -independent prime editing

**DOI:** 10.1101/2021.08.10.455572

**Authors:** Martin Peterka, Nina Akrap, Songyuan Li, Sandra Wimberger, Pei-Pei Hsieh, Dmitrii Degtev, Burcu Bestas, Jack Barr, Stijn van de Plassche, Patricia Mendoza-Garcia, Saša Šviković, Grzegorz Sienski, Mike Firth, Marcello Maresca

**Affiliations:** Genome Engineering, Discovery Sciences, BioPharmaceuticals R&D Unit, AstraZeneca, Gothenburg, Sweden; Department of Chemistry & Molecular Biology, University of Gothenburg, Gothenburg, Sweden; Data Sciences and Quantitative Biology, Discovery Sciences, AstraZeneca, Cambridge, UK

## Abstract

Prime editing recently emerged as a next-generation approach for precise genome editing. Here we exploit DNA double-strand break (DSB) repair to develop two novel strategies that install precise genomic insertions using an *Sp*Cas9 nuclease-based prime editor (PEn). We first demonstrate that PEn coupled to a regular prime editing guide RNA (pegRNA) efficiently promotes short genomic insertions through a homology-dependent DSB repair mechanism. While PEn editing lead to increased levels of by-products, it rescued pegRNAs that performed poorly with a nickase-based prime editor. We also present a small molecule approach that yielded increased product purity of PEn editing. Next, we developed a homology-independent PEn editing strategy by engineering a <u>s</u>ingle <u>pr</u>imed <u>in</u>sertion <u>gRNA</u> (springRNA) which installs genomic insertions at DSBs through the non-homologous end joining pathway (NHEJ). Lastly, we show that PEn-mediated insertions at DSBs prevent Cas9-induced large chromosomal deletions and provide evidence that continuous Cas9-mediated cutting is one of the mechanisms by which Cas9-induced large deletions arise. Altogether, this work expands the current prime editing toolbox by leveraging distinct DNA repair mechanisms including NHEJ, which represents the primary pathway of DSB repair in mammalian cells.
