## Supplementary tables for "Harnessing DSB repair to promote efficient homology-dependent and -independent prime editing"

### Sheet: 1
peg/springRNA sequences
Figure 1 + 2
paper_name	spacer	gRNA scaffold	RT extension (red = insert)	ref.
DPM2_pegRNA	AATCACCCAGGCGGTGTAGT	GTTTTAGAGCTAGAAATAGCAAGTTAAAATAAGGCTAGTCCGTTATCAACTTGAAAAAGTGGCACCGAGTCGGTGC	ATCTTCACCTACTGAGTAGGTAATACACCGCCTGGGT
AAVS1_pegRNA	GTGGCCCCACTGTGGGGTGG	GTTTTAGAGCTAGAAATAGCAAGTTAAAATAAGGCTAGTCCGTTATCAACTTGAAAAAGTGGCACCGAGTCGGTGC	TCTGTCCCCTCCAAAGATGCCCCACAG
TRAC_pegRNA	TGTGCTAGACATGAGGTCTA	GTTTTAGAGCTAGAAATAGCAAGTTAAAATAAGGCTAGTCCGTTATCAACTTGAAAAAGTGGCACCGAGTCGGTGC	TTGAAGTCCATAGTTACTAAGACCTCATGTCTAG
TRBC_pegRNA	GGAGAATGACGAGTGGACCC	GTTTTAGAGCTAGAAATAGCAAGTTAAAATAAGGCTAGTCCGTTATCAACTTGAAAAAGTGGCACCGAGTCGGTGC	GCCCTATCCTGGGTTACTAGGTCCACTCGTCATT
PCSK9_pegRNA	CAGGTTCCACGGGATGCTCT	GTTTTAGAGCTAGAAATAGCAAGTTAAAATAAGGCTAGTCCGTTATCAACTTGAAAAAGTGGCACCGAGTCGGTGC	GAGGACTCCTCTGTCTTTGCCCAGATGAGTAGGTAAGCATCCCGTGGAA
CTLA4_pegRNA	GGCCCAGCCTGCTGTGGTAC	GTTTTAGAGCTAGAAATAGCAAGTTAAAATAAGGCTAGTCCGTTATCAACTTGAAAAAGTGGCACCGAGTCGGTGC	GCGATGCCTCGGCTGCTGGCCAGTATTACTATACCACAGCAGGCTG
PDCD1_pegRNA	GGGGTTCCAGGGCCTGTCTG	GTTTTAGAGCTAGAAATAGCAAGTTAAAATAAGGCTAGTCCGTTATCAACTTGAAAAAGTGGCACCGAGTCGGTGC	ACTCCCCAGTGAGTAGGTAAGACAGGCCCTGGAA
EGFR_SVD_pegRNA	AGCCTACGTGATGGCCAGCG	GTTTTAGAGCTAGAAATAGCAAGTTAAAATAAGGCTAGTCCGTTATCAACTTGAAAAAGTGGCACCGAGTCGGTGC	GGGTTGTCCACGCTGTCGACGCTGGCCATCACGTA
HEK3_pegRNA	GGCCCAGACTGAGCACGTGA	GTTTTAGAGCTAGAAATAGCAAGTTAAAATAAGGCTAGTCCGTTATCAACTTGAAAAAGTGGGACCGAGTCGGTCC	TGGAGGAAGCAGGGCTTCCTTTCCTCTGCCATCAATGATGGTGATGATGGTGCGTGCTCAGTCTG	(Anzalone et al., 2019)
FANCF_pegRNA	GGAATCCCTTCTGCAGCACC	GTTTTAGAGCTAGAAATAGCAAGTTAAAATAAGGCTAGTCCGTTATCAACTTGAAAAAGTGGGACCGAGTCGGTCC	GGAAAAGCGATCCAATCGGTGCTGCAGAAGGGAT	(Anzalone et al., 2019)
Figure 3
AAVS1_AAGATG_springRNA	GTGGCCCCACTGTGGGGTGG	GTTTTAGAGCTAGAAATAGCAAGTTAAAATAAGGCTAGTCCGTTATCAACTTGAAAAAGTGGCACCGAGTCGGTGC	AAGATGCCCCACAG
AAVS1_A_springRNA	GTGGCCCCACTGTGGGGTGG	GTTTTAGAGCTAGAAATAGCAAGTTAAAATAAGGCTAGTCCGTTATCAACTTGAAAAAGTGGCACCGAGTCGGTGC	ACCCCACAG
AAVS1_C_springRNA	GTGGCCCCACTGTGGGGTGG	GTTTTAGAGCTAGAAATAGCAAGTTAAAATAAGGCTAGTCCGTTATCAACTTGAAAAAGTGGCACCGAGTCGGTGC	CCCCCACAG
AAVS1_G_springRNA	GTGGCCCCACTGTGGGGTGG	GTTTTAGAGCTAGAAATAGCAAGTTAAAATAAGGCTAGTCCGTTATCAACTTGAAAAAGTGGCACCGAGTCGGTGC	GCCCCACAG
AAVS1_T_springRNA	GTGGCCCCACTGTGGGGTGG	GTTTTAGAGCTAGAAATAGCAAGTTAAAATAAGGCTAGTCCGTTATCAACTTGAAAAAGTGGCACCGAGTCGGTGC	TCCCCACAG
CTLA4_springRNA	GGCCCAGCCTGCTGTGGTAC	GTTTTAGAGCTAGAAATAGCAAGTTAAAATAAGGCTAGTCCGTTATCAACTTGAAAAAGTGGCACCGAGTCGGTGC	TTACTATACCACAGCAGGCTG
Figure 4
FANCF_4f_4GATins_peg	GGAATCCCTTCTGCAGCACC	GTTTTAGAGCTAGAAATAGCAAGTTAAAATAAGGCTAGTCCGTTATCAACTTGAAAAAGTGGGACCGAGTCGGTCC	GGAAAAGCGATCCAATCGGTGCTGCAGAAGGGAT	(Anzalone et al., 2019)
FANCF_4f_4GATins_spring	GGAATCCCTTCTGCAGCACC	GTTTTAGAGCTAGAAATAGCAAGTTAAAATAAGGCTAGTCCGTTATCAACTTGAAAAAGTGGGACCGAGTCGGTCC	ATCGGTGCTGCAGAAGGGAT
HEK3_5g_1His6ins_peg	GGCCCAGACTGAGCACGTGA	GTTTTAGAGCTAGAAATAGCAAGTTAAAATAAGGCTAGTCCGTTATCAACTTGAAAAAGTGGGACCGAGTCGGTCC	TGGAGGAAGCAGGGCTTCCTTTCCTCTGCCATCAATGATGGTGATGATGGTGCGTGCTCAGTCTG	(Anzalone et al., 2019)
HEK3_5g_1His6ins_spring	GGCCCAGACTGAGCACGTGA	GTTTTAGAGCTAGAAATAGCAAGTTAAAATAAGGCTAGTCCGTTATCAACTTGAAAAAGTGGGACCGAGTCGGTCC	ATGATGGTGATGATGGTGCGTGCTCAGTCTG
HEK4_6ins_peg	GGCACTGCGGCTGGAGGTGG	GTTTTAGAGCTAGAAATAGCAAGTTAAAATAAGGCTAGTCCGTTATCAACTTGAAAAAGTGGCACCGAGTCGGTGC	TTAACCCCCACATCTTCCTCCAGCC	(Anzalone et al., 2019)
HEK4_6ins_spring	GGCACTGCGGCTGGAGGTGG	GTTTTAGAGCTAGAAATAGCAAGTTAAAATAAGGCTAGTCCGTTATCAACTTGAAAAAGTGGCACCGAGTCGGTGC	CATCTTCCTCCAGCC
Figure5
HBEGF_gRNA	GGGTGATGTTGCCTGACCGG	GTTTTAGAGCTAGAAATAGCAAGTTAAAATAAGGCTAGTCCGTTATCAACTTGAAAAAGTGGCACCGAGTCGGTGC	N/A
HBEGF_springRNA	GGGTGATGTTGCCTGACCGG	GTTTTAGAGCTAGAAATAGCAAGTTAAAATAAGGCTAGTCCGTTATCAACTTGAAAAAGTGGCACCGAGTCGGTCC	AAGATGGTCAGGCAACATC
HBEGF_pegRNA	GGGTGATGTTGCCTGACCGG	GTTTTAGAGCTAGAAATAGCAAGTTAAAATAAGGCTAGTCCGTTATCAACTTGAAAAAGTGGCACCGAGTCGGTCC	GCATCAGCCCCCGAAGATGGTCAGGCAACATC
HBEGF_pegRNA_PAMins	GGGTGATGTTGCCTGACCGG	GTTTTAGAGCTAGAAATAGCAAGTTAAAATAAGGCTAGTCCGTTATCAACTTGAAAAAGTGGCACCGAGTCGGTCC	CCCCCGGTCAGGCAACATC

### Sheet: 2
oligonucleotides
#	name	5'-3' sequence
1	PCSK9_fwd	TCGTCGGCAGCGTCAGATGTGTATAAGAGACAGATGTGGGGACAGGTTTGATC
2	PCSK9_rev	GTCTCGTGGGCTCGGAGATGTGTATAAGAGACAGTGGTATTCATCCGCCCGGTA
3	DPM2_fwd	TCGTCGGCAGCGTCAGATGTGTATAAGAGACAGCTCCCTTTTCTCCAGGCCAC
4	DPM2_rev	GTCTCGTGGGCTCGGAGATGTGTATAAGAGACAGATAGTAGTTGCTCTGGCGGT
5	PDCD1_fwd	TCGTCGGCAGCGTCAGATGTGTATAAGAGACAGCCCTTCCTCACCTCTCTCCA
6	PDCD1_rev	GTCTCGTGGGCTCGGAGATGTGTATAAGAGACAGCACGAAGCTCTCCGATGTGT
7	CTLA4_fwd	TCGTCGGCAGCGTCAGATGTGTATAAGAGACAGTAGAAGGCAGAAGGGCTTGC
8	CTLA4_rev	GTCTCGTGGGCTCGGAGATGTGTATAAGAGACAGAGTGGCTTTGCCTGGAGATG
9	FANCF_fwd	TCGTCGGCAGCGTCAGATGTGTATAAGAGACAGTAGCGCGCCCACTGCAAG
10	FANCF_rev	GTCTCGTGGGCTCGGAGATGTGTATAAGAGACAGAGAGTCAAGGAACACGGATAAAG
11	HEK3_fwd	TCGTCGGCAGCGTCAGATGTGTATAAGAGACAGCCATGCAATTAGTCTATTTCTGCTGCA
12	HEK3_rev	GTCTCGTGGGCTCGGAGATGTGTATAAGAGACAGCAGCCCAGCCAAACTTGTCAACCAGTA
13	TRAC_fwd	TCGTCGGCAGCGTCAGATGTGTATAAGAGACAGCCAGCTGAGAGACTCTAAATCCA
14	TRAC_rev	GTCTCGTGGGCTCGGAGATGTGTATAAGAGACAGGGCACCAAAGCTGCCCTTAC
15	TRBC_fwd	TCGTCGGCAGCGTCAGATGTGTATAAGAGACAGAGAACCCCCGCAACCACTTC
16	TRBC_rev	GTCTCGTGGGCTCGGAGATGTGTATAAGAGACAGTTTCCCTGGTAGCTGGTCTCA
17	AAVS1_fwd	TCGTCGGCAGCGTCAGATGTGTATAAGAGACAGCCCCTATGTCCACTTCAGGA
18	AAVS1_rev	GTCTCGTGGGCTCGGAGATGTGTATAAGAGACAGACAGGAGGTGGGGGTTAGAC
19	EGFR_fwd	TCGTCGGCAGCGTCAGATGTGTATAAGAGACAGTTCATGCGTCTTCACCTGGAA
20	EGFR_rev	GTCTCGTGGGCTCGGAGATGTGTATAAGAGACAGATGAGCTGCGTGATGAGCTG
21	HBEGF_fwd	TCGTCGGCAGCGTCAGATGTGTATAAGAGACAGCTTTGGCCACGTTGTGAGAGA
22	HBEGF_rev	GTCTCGTGGGCTCGGAGATGTGTATAAGAGACAGGGATGTTTGCAGCCTGACG
23	HEK3_on_fw	TCGTCGGCAGCGTCAGATGTGTATAAGAGACAGCCATGCAATTAGTCTATTTCTGCTGCA
24	HEK3_on_rev	GTCTCGTGGGCTCGGAGATGTGTATAAGAGACAGCAGCCCAGCCAAACTTGTCAACCAGTA
25	HEK3_off1_fw	TCGTCGGCAGCGTCAGATGTGTATAAGAGACAGGGAGAAGCATGAACCAGTCAAAAAGTT
26	HEK3_off1_rev	GTCTCGTGGGCTCGGAGATGTGTATAAGAGACAGCGTGGAGCCACTGATGCTCATGTCATC
27	HEK3_off2_fw	TCGTCGGCAGCGTCAGATGTGTATAAGAGACAGGAGACTTAGTGAGACTTGAAACCTATC
28	HEK3_off2_rev	GTCTCGTGGGCTCGGAGATGTGTATAAGAGACAGTGGGAGAGTTAACCTGGGTTCAGTAGA
29	HEK3_off3_fw	TCGTCGGCAGCGTCAGATGTGTATAAGAGACAGATTCCTGGTCCAAAGGCCCAAGAACCT
30	HEK3_off3_rev	GTCTCGTGGGCTCGGAGATGTGTATAAGAGACAGCAGCCGGCGATGAGTAAGAGTGATGTG
31	HEK3_off4_fw	TCGTCGGCAGCGTCAGATGTGTATAAGAGACAGCTCATCTTAATCTGCTCAGCCAGAATT
32	HEK3_off4_rev	GTCTCGTGGGCTCGGAGATGTGTATAAGAGACAGACAAAAGCTATGATGTGATGTGACTGG
33	HEK4_on_fw	TCGTCGGCAGCGTCAGATGTGTATAAGAGACAGTGGAAGGAAGGGAGGAAGGG
34	HEK4_on_rev	GTCTCGTGGGCTCGGAGATGTGTATAAGAGACAGCCTTTCAACCCGAACGGAGA
35	HEK4_off1_fw	TCGTCGGCAGCGTCAGATGTGTATAAGAGACAGCTGGGGCTGAAGATCCCTAG
36	HEK4_off1_rev	GTCTCGTGGGCTCGGAGATGTGTATAAGAGACAGCATTCCGGATGATTCTCCTACTT
37	HEK4_off2_fw	TCGTCGGCAGCGTCAGATGTGTATAAGAGACAGCATGAGAGCAAGGGAGCC
38	HEK4_off2_rev	GTCTCGTGGGCTCGGAGATGTGTATAAGAGACAGGTGTGTGTGTTTGTGTGTGTG
39	HEK4_off4_fw	TCGTCGGCAGCGTCAGATGTGTATAAGAGACAGGTGAGCTCATTTCCACCAGAACTCAGC
40	HEK4_off4_rev	GTCTCGTGGGCTCGGAGATGTGTATAAGAGACAGGCAGAGTAGATAAGGACAGATGGGAAA
41	FANCF_on_fw	TCGTCGGCAGCGTCAGATGTGTATAAGAGACAGTAGCGCGCCCACTGCAAG
42	FANCF_on_rev	GTCTCGTGGGCTCGGAGATGTGTATAAGAGACAGAGAGTCAAGGAACACGGATAAAG
43	FANCF_off1_fw	TCGTCGGCAGCGTCAGATGTGTATAAGAGACAGGGTTTGGTTGGCTGCTCATT
44	FANCF_off1_rev	GTCTCGTGGGCTCGGAGATGTGTATAAGAGACAGTGAGTATTTTCCGGCAGGGC
45	FANCF_off2_fw	TCGTCGGCAGCGTCAGATGTGTATAAGAGACAGCTCACGCCCGCCCTCCTT
46	FANCF_off2_rev	GTCTCGTGGGCTCGGAGATGTGTATAAGAGACAGCAATGAACGTCAGGAATTTCCAG
47	FANCF_off3_fw	TCGTCGGCAGCGTCAGATGTGTATAAGAGACAGAGGACAGTGACCCAGGTCCAGTGTTTC
48	FANCF_off3_rev	GTCTCGTGGGCTCGGAGATGTGTATAAGAGACAGCCCCCTAGAGCTCCAAAGGGAATACAG
49	FACF_off4_fw	TCGTCGGCAGCGTCAGATGTGTATAAGAGACAGCAGGCCCACAGGTCCTTC
50	FACF_off4_rev	GTCTCGTGGGCTCGGAGATGTGTATAAGAGACAGACGAAGACACAGAAATCACAAAC
51	HBEGH_long_fwd	/5Phos/GCATCTCTGTATCTCTATGTGTTGCCCATGACCTGAACAGC
52	HBEGH_long_rev	/5Phos/GCATCTCTGTAGTGCGTGCGCAGCCAATTTCTGGGTAGGCAA

### Sheet: 3
CRISPResso2 input parameters
Target_name	prime_editing_pegRNA_spacer_seq	amplicon_seq	prime_editing_pegRNA_extension_seq	prime_editing_override_prime_edited_ref_seq:
EMX1_off1	GAGTtaGAGCAGAAGAAGAA	CTCAAAGAAATGCCCAATCATTGATGCTTTTATACCATCTTGGGGTTACAGAAAGAATAGGGGCTTATGGCATGGCAAGACAGATTGTCAGAGTTAGAGCAGAAGAAGAAAGGCATGGAGTAAAGGCAATCTTGTGCAGATGTACAGGTAGCAGCCCTCAGAAAAAATAGGTGATAGTCTATGGTAAATGTTTCTCTGTCAG	GCATTCTTCTGCTCtaA	CTCAAAGAAATGCCCAATCATTGATGCTTTTATACCATCTTGGGGTTACAGAAAGAATAGGGGCTTATGGCATGGCAAGACAGATTGTCAGAGTTAGAGCAGAAGAATGCGAAAGGCATGGAGTAAAGGCAATCTTGTGCAGATGTACAGGTAGCAGCCCTCAGAAAAAATAGGTGATAGTCTATGGTAAATGTTTCTCTGTCAG
EMX1_off2	GAGTCtaAGCAGAAGAAGAA	GGTAACTTATGTTTCAGTAGCCTCTTTCTCAATGTGCTTCAACCCATCACGGCCTTTGCAAATAGAGCCCTTTATTCATAGTAGACAAGAGTCTAAGCAGAAGAAGAAGAGAGCCACTACCCAACCATCTACTCTTCTAATGGTGTTTTCCTACAAAGGCCAAGTCATGAGACTGCATCCTTGTGAAAGCCAACACTG	GCATTCTTCTGCTtaGA	GGTAACTTATGTTTCAGTAGCCTCTTTCTCAATGTGCTTCAACCCATCACGGCCTTTGCAAATAGAGCCCTTTATTCATAGTAGACAAGAGTCTAAGCAGAAGAATGCGAAGAGAGCCACTACCCAACCATCTACTCTTCTAATGGTGTTTTCCTACAAAGGCCAAGTCATGAGACTGCATCCTTGTGAAAGCCAACACTG
EMX1_off3	GAGgCCGAGCAGAAGAAagA	CGAGAAGGAGGTGCAGGAGCTAGACTCCGAGGGGAGGCTGCGAGCCGCAAGCGCAGGAGCCGGGTGGGAGAGAGACCCCTTCTTCTGCAAATGAGGAGGCCGAGCAGAAGAAAGACGGCGACAGATGTTGGGGGGAGGGGACGGTTTGTGAGGGATAGGGAGAGAAAGTCTAAGTGAGAGCAGGACGAGGAGGGGAGGGTGGTTGGGGAAGGGGATGAAATAAAGTGGCTGAGGGAAGGCTGAGGTG	GCATTCTTCTGCTCGGc	CGAGAAGGAGGTGCAGGAGCTAGACTCCGAGGGGAGGCTGCGAGCCGCAAGCGCAGGAGCCGGGTGGGAGAGAGACCCCTTCTTCTGCAAATGAGGAGGCCGAGCAGAAGAATGCAGACGGCGACAGATGTTGGGGGGAGGGGACGGTTTGTGAGGGATAGGGAGAGAAAGTCTAAGTGAGAGCAGGACGAGGAGGGGAGGGTGGTTGGGGAAGGGGATGAAATAAAGTGGCTGAGGGAAGGCTGAGGTG
EMX1_off5	GAGTCCTAGCAGGAGAAGAA	CTTCTTTGGGCCTCGGCTTGCCTGTGTGACTTGACAAGTGAGAATTATAATAATGTCCCTGCCCGGGAGCTGTTCAGAGGCTGAAGAGGAAGACCAGACTCAGTAAAGCCTGGAGGCTGCCAGGTAGGGCTGGGGCCAGCATGACCTGAGTCCTAGCAGGAGAAGAAGAGGCAGCCTAGAGTCTTCTGTGAAGTGCACATAGAAGAGAGACTGGGGCCAAGCCACAAAAGATAGAATGCA	GCATTCTcCTGCTaGGA	CTTCTTTGGGCCTCGGCTTGCCTGTGTGACTTGACAAGTGAGAATTATAATAATGTCCCTGCCCGGGAGCTGTTCAGAGGCTGAAGAGGAAGACCAGACTCAGTAAAGCCTGGAGGCTGCCAGGTAGGGCTGGGGCCAGCATGACCTGAGTCCTAGCAGGAGAATGCGAAGAGGCAGCCTAGAGTCTTCTGTGAAGTGCACATAGAAGAGAGACTGGGGCCAAGCCACAAAAGATAGAATGCA
EMX1_on	GAGTCCGAGCAGAAGAAGAA	CCCAGGTGAAGGTGTGGTTCCAGAACCGGAGGACAAAGTACAAACGGCAGAAGCTGGAGGAGGAAGGGCCTGAGTCCGAGCAGAAGAAGAAGGGCTCCCATCACATCAACCGGTGGCGCATTGCCACGAAGCAGGCCAATGGGGAGGACATCGATGTCACCTCCAATGACTAGGGTGGGCA	GCATTCTTCTGCTCGGA	CCCAGGTGAAGGTGTGGTTCCAGAACCGGAGGACAAAGTACAAACGGCAGAAGCTGGAGGAGGAAGGGCCTGAGTCCGAGCAGAAGAATGCGAAGGGCTCCCATCACATCAACCGGTGGCGCATTGCCACGAAGCAGGCCAATGGGGAGGACATCGATGTCACCTCCAATGACTAGGGTGGGCA
FANCF_off1	GGAAcCCCgTCTGCAGCACC	GGTTTGGTTGGCTGCTCATTAAGACTTAACAGATACACAGATTGATGCCACTGGAGTTGTTTACTAACCTGAAGATCACAATAAATAAAACAGTTGGTGTCAATACAACTCCCCTTATTTTCTCTCAAGTCACCTGGATCGTCCTGACCCCGGGAACCCCGTCTGCAGCACCAGGCCCCCTCCGTGGAGAAAAGATGGAGCCGGATTAAGCACCCAGTGCTAAGGCGACTAAGACGCCACTGCCCGCAGGCCCTGCCGGAAAATACTCA	ATCGGTGCTGCAGAcGGGgT	GGTTTGGTTGGCTGCTCATTAAGACTTAACAGATACACAGATTGATGCCACTGGAGTTGTTTACTAACCTGAAGATCACAATAAATAAAACAGTTGGTGTCAATACAACTCCCCTTATTTTCTCTCAAGTCACCTGGATCGTCCTGACCCCGGGAACCCCGTCTGCAGCACCGATAGGCCCCCTCCGTGGAGAAAAGATGGAGCCGGATTAAGCACCCAGTGCTAAGGCGACTAAGACGCCACTGCCCGCAGGCCCTGCCGGAAAATACTCA
FANCF_off2	GGAtTgCCaTCcGCAGCACC	CAATGAACGTCAGGAATTTCCAGCTCCCTCCGTAGGTCTGGTGTGAGGGCATTTCGATGGCCTTGTAGTTACACAGGATAGAGCAGTAAGACAGCAGGATTGCCATCCGCAGCACCTGGCAGGGGACAAGCGCCATGTTCGCCAGAGGCCTGGACCGGCTGGGCGGCAAGGAGGGCGGGCGTGAG	ATCGGTGCTGCgGAtGGcAa	CAATGAACGTCAGGAATTTCCAGCTCCCTCCGTAGGTCTGGTGTGAGGGCATTTCGATGGCCTTGTAGTTACACAGGATAGAGCAGTAAGACAGCAGGATTGCCATCCGCAGCACCGATTGGCAGGGGACAAGCGCCATGTTCGCCAGAGGCCTGGACCGGCTGGGCGGCAAGGAGGGCGGGCGTGAG
FANCF_off3	GGAgTCCCTcCTaCAGCACC	AGGACAGTGACCCAGGTCCAGTGTTTCCCATCCCCAACACAGTGACAGAAGGCAGCCAAGGAATCCTCATTCCTGTCCTGGAACTACAGGAGTCCCTCCTACAGCACCAGGTGTATTCATCTTCTGTTGTTGCTATAACAAAATTACCACAAACTTAGTGGCTTAAGTAACTACACATTTATTATTTTCCAGTTGTGGAGGTCAGAGGTCTCAAACTGGTCTCACTGGGAAAAACTCAAGGTCTTCAGGGCTGTATTCCCTTTGGAGCTCTAGGGGG	ATCGGTGCTGtAGgAGGGAc	AGGACAGTGACCCAGGTCCAGTGTTTCCCATCCCCAACACAGTGACAGAAGGCAGCCAAGGAATCCTCATTCCTGTCCTGGAACTACAGGAGTCCCTCCTACAGCACCGATAGGTGTATTCATCTTCTGTTGTTGCTATAACAAAATTACCACAAACTTAGTGGCTTAAGTAACTACACATTTATTATTTTCCAGTTGTGGAGGTCAGAGGTCTCAAACTGGTCTCACTGGGAAAAACTCAAGGTCTTCAGGGCTGTATTCCCTTTGGAGCTCTAGGGGG
FANCF_off4	aGAggCCCcTCTGCAGCACC	CAGGCCCACAGGTCCTTCTGGAAGGACTCAGGCAGGAGTTAGGAGGCTCCCGGGGTCAGGCTTCTGGGTCTAGATTTCCAGAGGCCCCTCTGCAGCACCAGGCATTCGCCTCTAGGAGTCATCGCTCTTCAGCGGATCCTGCAGCCCTTGGCGATGCTCAGAGTGAACGCGTTACCCCGCCAGCCCCCCTCTGCCGGCTCCTGCCGGTTTGTGATTTCTGTGTCTTCGT	ATCGGTGCTGCAGAgGGGcc	CAGGCCCACAGGTCCTTCTGGAAGGACTCAGGCAGGAGTTAGGAGGCTCCCGGGGTCAGGCTTCTGGGTCTAGATTTCCAGAGGCCCCTCTGCAGCACCGATAGGCATTCGCCTCTAGGAGTCATCGCTCTTCAGCGGATCCTGCAGCCCTTGGCGATGCTCAGAGTGAACGCGTTACCCCGCCAGCCCCCCTCTGCCGGCTCCTGCCGGTTTGTGATTTCTGTGTCTTCGT
FANCF_on	GGAATCCCTTCTGCAGCACC	AGAGTCAAGGAACACGGATAAAGACGCTGGGAGATTGACATGCATTTCGACCAATAGCATTGCAGAGAGGCGTATCATTTCGCGGATGTTCCAATCAGTACGCAGAGAGTCGCCGTCTCCAAGGTGAAAGCGGAAGTAGGGCCTTCGCGCACCTCATGGAATCCCTTCTGCAGCACCTGGATCGCTTTTCCGAGCTTCTGGCGGTCTCAAGCACTACCTACGTCAGCACCTGGGACCCCGCCACCGTGCGCCGGGCCTTGCAGTGGGCGCGCTA	ATCGGTGCTGCAGAAGGGAT	AGAGTCAAGGAACACGGATAAAGACGCTGGGAGATTGACATGCATTTCGACCAATAGCATTGCAGAGAGGCGTATCATTTCGCGGATGTTCCAATCAGTACGCAGAGAGTCGCCGTCTCCAAGGTGAAAGCGGAAGTAGGGCCTTCGCGCACCTCATGGAATCCCTTCTGCAGCACCGATTGGATCGCTTTTCCGAGCTTCTGGCGGTCTCAAGCACTACCTACGTCAGCACCTGGGACCCCGCCACCGTGCGCCGGGCCTTGCAGTGGGCGCGCTA
HEK3_off1	caCCCAGACTGAGCACGTGc	GGAGAAGCATGAACCAGTCAAAAAGTTTAAAGACAAGAGCATTAACTGCACCAGTGGGCAGCTCAGCTCAGACACCAGTAGCGTGGGCACCCAGACTGAGCACGTGCTGGAGCCCAAGAAATGCAGAGACCTGTGCACCTCTGGTCAGGGCAAGTACAGTGACAGGCACACCATGAAGCACTCAGACGATGACTCAGAAATTGTCAGCGACGACATCAGTGACATTTTCCGATTTCTTGATGACATGAGCATCAGTGGCTCCACG	ATGATGGTGATGATGGTGCGTGCTCAGTCTG	GGAGAAGCATGAACCAGTCAAAAAGTTTAAAGACAAGAGCATTAACTGCACCAGTGGGCAGCTCAGCTCAGACACCAGTAGCGTGGGCACCCAGACTGAGCACGCACCATCATCACCATCATTGCTGGAGCCCAAGAAATGCAGAGACCTGTGCACCTCTGGTCAGGGCAAGTACAGTGACAGGCACACCATGAAGCACTCAGACGATGACTCAGAAATTGTCAGCGACGACATCAGTGACATTTTCCGATTTCTTGATGACATGAGCATCAGTGGCTCCACG
HEK3_off2	GaCaCAGACcGgGCACGTGA	TGGGAGAGTTAACCTGGGTTCAGTAGACAGGGCCCAGGACCACAGTGAACTAAAGCATAGTTCAGGAGTACACAGAGGTCCAAGGAGGCCTATGCAGGGGACAGAACACTGATGAGTAGCAGATGACACTTGGTGTTGACAGGGAGCAACTTCACAGTCCCAGGCATCAGGACACAGACCGGGCACGTGAGGGAAGCCCAAGGGAGAGGACTGGTGTAATCGAGGCTGACTCCACTTTTAATGTTTGACTGATGATAGGTTTCAAGTCTCACTAAGTCTC	ATGATGGTGATGATGGTGCGTGCcCgGTCTG	TGGGAGAGTTAACCTGGGTTCAGTAGACAGGGCCCAGGACCACAGTGAACTAAAGCATAGTTCAGGAGTACACAGAGGTCCAAGGAGGCCTATGCAGGGGACAGAACACTGATGAGTAGCAGATGACACTTGGTGTTGACAGGGAGCAACTTCACAGTCCCAGGCATCAGGACACAGACCGGGCACGCACCATCATCACCATCATTGAGGGAAGCCCAAGGGAGAGGACTGGTGTAATCGAGGCTGACTCCACTTTTAATGTTTGACTGATGATAGGTTTCAAGTCTCACTAAGTCTC
HEK3_off3	aGCtCAGACTGAGCAaGTGA	CAGCCGGCGATGAGTAAGAGTGATGTGGGAGGTTCCTGAGGATGCGGGTGCTGGGAAGAGGGCTGGCCCAGATTTCCAGGGACTGAGAGGGAACAGAAGGGCTAAGACTAAAAGGAACAGAGGAGTTCATAGTGAGCGGTAAAGAGCTCAGACTGAGCAAGTGAGGGGCTCAGCCTCCCATGGAGGACAGGGGGCTGGGGCCCCTGGCTGATGTCTGGACTGAAGCCCCCACGCCCAGAGGTTCTTGGGCCTTTGGACCAGGAAT	ATGATGGTGATGATGGTGCtTGCTCAGTCTG	CAGCCGGCGATGAGTAAGAGTGATGTGGGAGGTTCCTGAGGATGCGGGTGCTGGGAAGAGGGCTGGCCCAGATTTCCAGGGACTGAGAGGGAACAGAAGGGCTAAGACTAAAAGGAACAGAGGAGTTCATAGTGAGCGGTAAAGAGCTCAGACTGAGCAAGCACCATCATCACCATCATTGAGGGGCTCAGCCTCCCATGGAGGACAGGGGGCTGGGGCCCCTGGCTGATGTCTGGACTGAAGCCCCCACGCCCAGAGGTTCTTGGGCCTTTGGACCAGGAAT
HEK3_off4	aGaCCAGACTGAGCAaGaGA	ACAAAAGCTATGATGTGATGTGACTGGGCATGGTGTCTCACCCCTGTAATCCTAGCACTTTGGAAGGTCGAAGCGGCAGGATGGCTTCAACCCAGGAGTTCGAGACCAGACTGAGCAAGAGAGGGAGAGTGTCTGTATTAACAACAAACAAACAAACAAAAAACTAAACTAAAAGAAACTGTGGTGTATAATATAAAATTCTGGCTGAGCAGATTAAGATGAG	ATGATGGTGATGATGGTGCtTGCTCAGTCTG	ACAAAAGCTATGATGTGATGTGACTGGGCATGGTGTCTCACCCCTGTAATCCTAGCACTTTGGAAGGTCGAAGCGGCAGGATGGCTTCAACCCAGGAGTTCGAGACCAGACTGAGCAAGCACCATCATCACCATCATAGAGGGAGAGTGTCTGTATTAACAACAAACAAACAAACAAAAAACTAAACTAAAAGAAACTGTGGTGTATAATATAAAATTCTGGCTGAGCAGATTAAGATGAG
HEK3_on	GGCCCAGACTGAGCACGTGA	CCATGCAATTAGTCTATTTCTGCTGCAAGTAAGCATGCATTTGTAGGCTTGATGCTTTTTTTCTGCTTCTCCAGCCCTGGCCTGGGTCAATCCTTGGGGCCCAGACTGAGCACGTGATGGCAGAGGAAAGGAAGCCCTGCTTCCTCCAGAGGGCGTCGCAGGACAGCTTTTCCTAGACAGGGGCTAGTATGTGCAGCTCCTGCACCGGGATACTGGTTGACAAGTTTGGCTGGGCTG	ATGATGGTGATGATGGTGCGTGCTCAGTCTG	CCATGCAATTAGTCTATTTCTGCTGCAAGTAAGCATGCATTTGTAGGCTTGATGCTTTTTTTCTGCTTCTCCAGCCCTGGCCTGGGTCAATCCTTGGGGCCCAGACTGAGCACGCACCATCATCACCATCATTGATGGCAGAGGAAAGGAAGCCCTGCTTCCTCCAGAGGGCGTCGCAGGACAGCTTTTCCTAGACAGGGGCTAGTATGTGCAGCTCCTGCACCGGGATACTGGTTGACAAGTTTGGCTGGGCTG
HEK4_off1	tGCACTGCGGCcGGAGGaGG	CTGGGGCTGAAGATCCCTAGGGGGGCTCTGCTGGGCTCACTGCTCTCCAGAGTGGTCCAGCCCGGCTGCAGGGTGCTGCTTCCAGCTTGGTGCACTGCGGCCGGAGGAGGTGGAGGATGGAAAGTAAGATTCAAAGACAGGGAGTGCAAGGGGACAGTGATACTTGAGGACTCCGAGGAGGAAGTAGGAGAATCATCCGGAATG	CATCTTCCTCCgGCC	CTGGGGCTGAAGATCCCTAGGGGGGCTCTGCTGGGCTCACTGCTCTCCAGAGTGGTCCAGCCCGGCTGCAGGGTGCTGCTTCCAGCTTGGTGCACTGCGGCCGGAGGAAGATGAGGTGGAGGATGGAAAGTAAGATTCAAAGACAGGGAGTGCAAGGGGACAGTGATACTTGAGGACTCCGAGGAGGAAGTAGGAGAATCATCCGGAATG
HEK4_off2	GGCtCTGCGGCTGGAGGgGG	GTGTGTGTGTTTGTGTGTGTGCCTGGGGCAACCAACATGGTGGGACACTCCCTGCAGGCTGTGGTGAAGAGGATGGGGTGATCCCCAGGCCCTGGGTGGTGTGCTTGGGTTGCTTTGGCAATGGAGGCATTGGGCAGGGGAAGCCTGTCTTCAGGGCACATGCACGTGCGCAGGGCTCTGCGGCTGGAGGGGGTGGGGTTGCTGTTAGTGACAGGGGCCCCAGCCAGGCAGGTTTCAGGATTGGGGAGCACTTGCTTCGGCTCCCTTGCTCTCATG	CATCTTCCTCCAGCC	GTGTGTGTGTTTGTGTGTGTGCCTGGGGCAACCAACATGGTGGGACACTCCCTGCAGGCTGTGGTGAAGAGGATGGGGTGATCCCCAGGCCCTGGGTGGTGTGCTTGGGTTGCTTTGGCAATGGAGGCATTGGGCAGGGGAAGCCTGTCTTCAGGGCACATGCACGTGCGCAGGGCTCTGCGGCTGGAGGAAGATGGGGTGGGGTTGCTGTTAGTGACAGGGGCCCCAGCCAGGCAGGTTTCAGGATTGGGGAGCACTTGCTTCGGCTCCCTTGCTCTCATG
HEK4_off3	GGCACgaCGGCTGGAGGTGG	CCCTCTACCCTCCCTGATGGCCGGGCACGCAGAACGTGGCTGAGGCTGGCCCGAGACCTGTCCAAGGTCTGAGGCTCGAATCCTGGCAGCAGGTCCTTCATGGCAAGGCGGGAAAAGAGAAAAGCCAACGGGTTCTCATGCTGGGAAAAGATGCCGGGCACGACGGCTGGAGGTGGGGGGTTGGGAGTGGGTGGGATGCTTGCGTGCCCTGCATGAGGTGCAGGGATATGGAGGCCACAGGAGACCCCCAAGCCCTGGGCATGAGAGCTTAGCT	CATCTTCCTCCAGCC	CCCTCTACCCTCCCTGATGGCCGGGCACGCAGAACGTGGCTGAGGCTGGCCCGAGACCTGTCCAAGGTCTGAGGCTCGAATCCTGGCAGCAGGTCCTTCATGGCAAGGCGGGAAAAGAGAAAAGCCAACGGGTTCTCATGCTGGGAAAAGATGCCGGGCACGACGGCTGGAGGAAGATGTGGGGGGTTGGGAGTGGGTGGGATGCTTGCGTGCCCTGCATGAGGTGCAGGGATATGGAGGCCACAGGAGACCCCCAAGCCCTGGGCATGAGAGCTTAGCT
HEK4_off4	GGCAtcaCGGCTGGAGGTGG	GTGAGCTCATTTCCACCAGAACTCAGCCCAGGCTGCTGTGGGATGGAATCACCTGCACCCGGATGTTCTTTCTGGGCTGGTACATACAGGCAAGGCATCACGGCTGGAGGTGGAGGGGGCCTAACCCGGGGTTGCCCAGGAAGGGGTTTGCACATGGATTCGGTGTGTTGTGGAGGAACCGAGGGTGGAAACAGCTGGGCCACCCCACACCTAAGCCCGTATTTCCCATCTGTCCTTATCTACTCTGC	CATCTTCCTCCAGCC	GTGAGCTCATTTCCACCAGAACTCAGCCCAGGCTGCTGTGGGATGGAATCACCTGCACCCGGATGTTCTTTCTGGGCTGGTACATACAGGCAAGGCATCACGGCTGGAGGAAGATGTGGAGGGGGCCTAACCCGGGGTTGCCCAGGAAGGGGTTTGCACATGGATTCGGTGTGTTGTGGAGGAACCGAGGGTGGAAACAGCTGGGCCACCCCACACCTAAGCCCGTATTTCCCATCTGTCCTTATCTACTCTGC
HEK4_on	GGCACTGCGGCTGGAGGTGG	TGGAAGGAAGGGAGGAAGGGCGAGGCAGAGGGTCCAAAGCAGGATGACAGGCAGGGGCACCGCGGCGCCCCGGTGGCACTGCGGCTGGAGGTGGGGGTTAAAGCGGAGACTCTGGTGCTGTGTGACTACAGTGGGGGCCCTGCCCTCTCTGAGCCCCCGCCTCCAGGCCTGTGTGTGTGTCTCCGTTCGGGTTGAAAGG	CATCTTCCTCCAGCC	TGGAAGGAAGGGAGGAAGGGCGAGGCAGAGGGTCCAAAGCAGGATGACAGGCAGGGGCACCGCGGCGCCCCGGTGGCACTGCGGCTGGAGGAAGATGTGGGGGTTAAAGCGGAGACTCTGGTGCTGTGTGACTACAGTGGGGGCCCTGCCCTCTCTGAGCCCCCGCCTCCAGGCCTGTGTGTGTGTCTCCGTTCGGGTTGAAAGG
AAVS1	GTGGCCCCACTGTGGGGTGG	ACAGGAGGTGGGGGTTAGACCCAATATCAGGAGACTAGGAAGGAGGAGGCCTAAGGATGGGGCTTTTCTGTCACCAATCCTGTCCCTAGTGGCCCCACTGTGGGGTGGAGGGGACAGATAAAAGTACCCAGAACCAGAGCCACATTAACCGGCCCTGGGAATATAAGGTGGTCCCAGCTCGGGGACACAGGATCCCTGGAGGCAGCAAACATGCTGTCCTGAAGTGGACATAGGGG	AAGATGCCCCACAGTGGGG	ACAGGAGGTGGGGGTTAGACCCAATATCAGGAGACTAGGAAGGAGGAGGCCTAAGGATGGGGCTTTTCTGTCACCAATCCTGTCCCTAGTGGCCCCACTGTGGGGCATCTTTGGAGGGGACAGATAAAAGTACCCAGAACCAGAGCCACATTAACCGGCCCTGGGAATATAAGGTGGTCCCAGCTCGGGGACACAGGATCCCTGGAGGCAGCAAACATGCTGTCCTGAAGTGGACATAGGGG
PCSK9	CAGGTTCCACGGGATGCTCT	TGGTATTCATCCGCCCGGTACCGTGGAGGGGTAATCCGCTCCAGGTTCCACGGGATGCTCTGGGCAAAGACAGAGGAGTCCTCCTCGATGTAGTCGACATGGGGCAACTTCAAGGCCTGCAGAAGCCAGAGAGGCCGGGGGACTCTGCTTAAGCCATTTGGACAGCAGCAAACACAGCCACAGCCTGGCCTTACCTGATCAAACCTGTCCCCACAT	TGAGTAGGTAAGCATCCCGTGGAA	TGGTATTCATCCGCCCGGTACCGTGGAGGGGTAATCCGCTCCAGGTTCCACGGGATGCTTACCTACTCATCTGGGCAAAGACAGAGGAGTCCTCCTCGATGTAGTCGACATGGGGCAACTTCAAGGCCTGCAGAAGCCAGAGAGGCCGGGGGACTCTGCTTAAGCCATTTGGACAGCAGCAAACACAGCCACAGCCTGGCCTTACCTGATCAAACCTGTCCCCACAT
TRBC	GGAGAATGACGAGTGGACCC	AGAACCCCCGCAACCACTTCCGCTGTCAAGTCCAGTTCTACGGGCTCTCGGAGAATGACGAGTGGACCCAGGATAGGGCCAAACCCGTCACCCAGATCGTCAGCGCCGAGGCCTGGGGTAGAGCAGGTGAGTGGGGCCTGGGGAGATGCCTGGAGGAGATTAGGTGAGACCAGCTACCAGGGAAA	TTACTAGGTCCACTCGTCATT	AGAACCCCCGCAACCACTTCCGCTGTCAAGTCCAGTTCTACGGGCTCTCGGAGAATGACGAGTGGACCTAGTAACCCAGGATAGGGCCAAACCCGTCACCCAGATCGTCAGCGCCGAGGCCTGGGGTAGAGCAGGTGAGTGGGGCCTGGGGAGATGCCTGGAGGAGATTAGGTGAGACCAGCTACCAGGGAAA
CTLA4	GGCCCAGCCTGCTGTGGTAC	TAGAAGGCAGAAGGGCTTGCCTGGGCTTGGCCATGAAGGAGCATGAGTTCACTGAGTTCCCTTTGGCTTTTCCATGCTAGCAATGCACGTGGCCCAGCCTGCTGTGGTACTGGCCAGCAGCCGAGGCATCGCCAGCTTTGTGTGTGAGTATGCATCTCCAGGCAAAGCCACT	TTACTATACCACAGCAGGCTG	TAGAAGGCAGAAGGGCTTGCCTGGGCTTGGCCATGAAGGAGCATGAGTTCACTGAGTTCCCTTTGGCTTTTCCATGCTAGCAATGCACGTGGCCCAGCCTGCTGTGGTATAGTAATACTGGCCAGCAGCCGAGGCATCGCCAGCTTTGTGTGTGAGTATGCATCTCCAGGCAAAGCCACT
DPM2	AATCACCCAGGCGGTGTAGT	ATAGTAGTTGCTCTGGCGGTGCCAGGGCTCGGGGAAGGTGAGCAGCGGACGGGGAGAATGACATACCAAGAGAATCACCCAGGCGGTGTAGTAGGTGAAGATGATCAGGCTAACGGCGACGAGGCCGAGTCCCACCACCTGGTCTGTCCCCGTGGCCTGGAGAAAAGGGA	GAGTAGGTAATACACCGCCTGGGT	ATAGTAGTTGCTCTGGCGGTGCCAGGGCTCGGGGAAGGTGAGCAGCGGACGGGGAGAATGACATACCAAGAGAATCACCCAGGCGGTGTATTACCTACTCAGTAGGTGAAGATGATCAGGCTAACGGCGACGAGGCCGAGTCCCACCACCTGGTCTGTCCCCGTGGCCTGGAGAAAAGGGAG
PDCD1	GGGGTTCCAGGGCCTGTCTG	CACGAAGCTCTCCGATGTGTTGGAGAAGCTGCAGGTGAAGGTGGCGTTGTCCCCTTCGGTCACCACGAGCAGGGCTGGGGAGAAGGTGGGGGGGTTCCAGGGCCTGTCTGGGGAGTCTGAGAGATGGAGAGAGGTGAGGAAGGG	TGAGTAGGTAAGACAGGCCCTGGAA	CACGAAGCTCTCCGATGTGTTGGAGAAGCTGCAGGTGAAGGTGGCGTTGTCCCCTTCGGTCACCACGAGCAGGGCTGGGGAGAAGGTGGGGGGGTTCCAGGGCCTGTCTTACCTACTCACTGGGGAGTCTGAGAGATGGAGAGAGGTGAGGAAGGG
TRAC	TGTGCTAGACATGAGGTCTA	CCAGCTGAGAGACTCTAAATCCAGTGACAAGTCTGTCTGCCTATTCACCGATTTTGATTCTCAAACAAATGTGTCACAAAGTAAGGATTCTGATGTGTATATCACAGACAAAACTGTGCTAGACATGAGGTCTATGGACTTCAAGAGCAACAGTGCTGTGGCCTGGAGCAACAAATCTGACTTTGCATGTGCAAACGCCTTCAACAACAGCATTATTCCAGAAGACACCTTCTTCCCCAGCCCAGGTAAGGGCAGCTTTGGTGCC	TTACTAAGACCTCATGTCTAG	CCAGCTGAGAGACTCTAAATCCAGTGACAAGTCTGTCTGCCTATTCACCGATTTTGATTCTCAAACAAATGTGTCACAAAGTAAGGATTCTGATGTGTATATCACAGACAAAACTGTGCTAGACATGAGGTCTTAGTAACTATGGACTTCAAGAGCAACAGTGCTGTGGCCTGGAGCAACAAATCTGACTTTGCATGTGCAAACGCCTTCAACAACAGCATTATTCCAGAAGACACCTTCTTCCCCAGCCCAGGTAAGGGCAGCTTTGGTGCC
EGFR	AGCCTACGTGATGGCCAGCG	TTCATGCGTCTTCACCTGGAAGGGGTCCATGTGCCCCTCCTTCTGGCCACCATGCGAAGCCACACTGACGTGCCTCTCCCTCCCTCCAGGAAGCCTACGTGATGGCCAGCGTGGACAACCCCCACGTGTGCCGCCTGCTGGGCATCTGCCTCACCTCCACCGTGCAGCTCATCACGCAGCTCAT	TGTCGACGCTGGCCATCACGTA	TTCATGCGTCTTCACCTGGAAGGGGTCCATGTGCCCCTCCTTCTGGCCACCATGCGAAGCCACACTGACGTGCCTCTCCCTCCCTCCAGGAAGCCTACGTGATGGCCAGTGTCGACAGCGTGGACAACCCCCACGTGTGCCGCCTGCTGGGCATCTGCCTCACCTCCACCGTGCAGCTCATCACGCAGCTCAT
all sites:
--prime_editing_pegRNA_extension_quantification_window_size: 5
--min_bp_quality_or_N: 30
